# Genome-wide Copy Number Variations in a Large Cohort of Bantu African Children

**DOI:** 10.1101/2020.12.24.424207

**Authors:** Feyza Yilmaz, Megan Null, David Astling, Hung-Chun Yu, Joanne Cole, Stephanie A. Santorico, Benedikt Hallgrimsson, Mange Manyama, Richard A. Spritz, Audrey E. Hendricks, Tamim H. Shaikh

## Abstract

**Background:** Copy number variations (CNVs) account for a substantial proportion of inter-individual genomic variation. However, a majority of genomic variation studies have focused on single-nucleotide variations (SNVs), with limited genome-wide analysis of CNVs in large cohorts, especially in populations that are under-represented in genetic studies including people of African descent.

**Results:** In this study, we carried out a genome-wide analysis in > 3400 healthy Bantu Africans from Tanzania using high density (> 2.5 million probes) genotyping arrays. We identified over 400000 CNVs larger than 1 kilobase (kb), for an average of 120 CNVs (SE = 2.57) per individual. We detected 866 large CNVs (≥ 300 kb), some of which overlapped genomic regions previously associated with multiple congenital anomaly syndromes, including Prader-Willi/Angelman syndrome (Type1) and 22q11.2 deletion syndrome. Furthermore, several of the common CNVs seen in our cohort (≥ 5%) overlap genes previously associated with developmental disorders.

**Conclusion:** These findings may help refine the phenotypic outcomes and penetrance of variations affecting genes and genomic regions previously implicated in diseases. Our study provides one of the largest datasets of CNVs from individuals of African ancestry, enabling improved clinical evaluation and disease association of CNVs observed in research and clinical studies in African populations.
