## Supplemental Table 8 for "Genome-wide Copy Number Variations in a Large Cohort of Bantu African Children"

### Sheet: Sheet1
Additional Table S8: The list of CNVs associated with DECIPHER Syndromes used in our analysis.
Chr	Start	End	Name
1	10001	12840259	1p36 microdeletion syndrome
1	145386506	145748067	1q21.1 susceptibility locus for Thrombocytopenia-Absent Radius (TAR) syndrome
1	146533376	147883376	1q21.1 recurrent microdeletion (susceptibility locus for neurodevelopmental disorders)
1	146533376	147883376	1q21.1 recurrent microduplication (possible susceptibility locus for neurodevelopmental disorders)
2	44410451	44589584	2p21 Microdeletion Syndrome
2	59285696	61819815	2p15-16.1 microdeletion syndrome
2	196925121	205206939	2q33.1 deletion syndrome
2	239969863	240322643	2q37 monosomy
3	195726835	197344663	3q29 microdeletion syndrome
3	195726835	197344663	3q29 microduplication syndrome
4	1569197	2110236	Wolf-Hirschhorn Syndrome
5	10001	12533304	Cri du Chat Syndrome (5p deletion)
5	112043201	112181936	Familial Adenomatous Polyposis
5	126112314	126172712	Adult-onset autosomal dominant leukodystrophy (ADLD)
5	175724636	177052116	Sotos syndrome
7	72744455	74142672	7q11.23 duplication syndrome
7	72744455	74142672	Williams-Beuren Syndrome (WBS)
7	96318078	96339203	Split hand/foot malformation 1 (SHFM1)
8	8100055	11764629	8p23.1 deletion syndrome
8	8100055	11764629	8p23.1 duplication syndrome
8	77226464	77766239	8q21.11 Microdeletion Syndrome
9	140513443	140730578	9q subtelomeric deletion syndrome
11	31806339	32457087	WAGR 11p13 deletion syndrome
11	43994800	46052450	Potocki-Shaffer syndrome
12	1080000	1346471	12p13.33 Microdeletion Syndrome
12	65071919	68645525	12q14 microdeletion syndrome
15	22749354	28438266	Angelman syndrome (Type 1)
15	22749354	28438266	Prader-Willi syndrome (Type 1)
15	23619912	28438266	Angelman syndrome (Type 2)
15	23619912	28438266	Prader-Willi Syndrome (Type 2)
15	30910306	32445407	15q13.3 microdeletion syndrome
15	74412643	75972911	15q24 recurrent microdeletion syndrome
15	99357970	102521392	15q26 overgrowth syndrome
16	60001	834372	ATR-16 syndrome
16	3775055	3930121	Rubinstein-Taybi Syndrome
16	14986684	16486684	16p13.11 recurrent microdeletion (neurocognitive disorder susceptibility locus)
16	14986684	16486684	16p13.11 recurrent microduplication (neurocognitive disorder susceptibility locus)
16	21475060	29284077	16p11.2-p12.2 microduplication syndrome
16	21512062	30199854	16p11.2-p12.2 microdeletion syndrome
16	21946524	22467284	Recurrent 16p12.1 microdeletion (neurodevelopmental susceptibility locus)
16	29606852	30199855	16p11.2 microduplication syndrome
17	1	2588909	Miller-Dieker syndrome (MDS)
17	14097915	15470903	Charcot-Marie-Tooth syndrome type 1A (CMT1A)
17	14097915	15470903	Hereditary Liability to Pressure Palsies (HNPP)
17	16773072	20222149	Potocki-Lupski syndrome (17p11.2 duplication syndrome)
17	16773072	20222149	Smith-Magenis Syndrome
17	29107097	30263321	NF1-microdeletion syndrome
17	34815072	36215917	RCAD (renal cysts and diabetes)
17	43705166	44294406	17q21.31 recurrent microdeletion syndrome (Koolen de Vries syndrome)
21	27252860	27543446	Early-onset Alzheimer disease with cerebral amyloid angiopathy
22	1	16971860	Cat-Eye Syndrome (Type I)
22	19009792	21452445	22q11 deletion syndrome (Velocardiofacial / DiGeorge syndrome)
22	19009792	21452445	22q11 duplication syndrome
22	21917117	23722445	22q11.2 distal deletion syndrome
22	51045516	51187844	22q13 deletion syndrome (Phelan-Mcdermid syndrome)
X	460558	753877	Leri-Weill dyschondrostosis (LWD) - SHOX deletion
X	751878	867875	Leri-Weill dyschondrostosis (LWD) - SHOX deletion
X	6455812	8133195	Steroid sulphatase deficiency (STS)
X	48334549	52117661	Xp11.22-p11.23 Microduplication
X	53401070	53683275	Xp11.22-linked intellectual disability
X	103031438	103047547	Pelizaeus-Merzbacher disease
X	153287263	153363188	Xq28 (MECP2) duplication
X	153624563	153881853	Xq28 Microduplication
Y	14352761	15154862	AZFa
Y	19964826	27793830	AZFb+AZFc
Y	20118045	26065197	AZFb
Y	24977425	28033929	AZFc
